# 20-hydroxyecdysone (20E) primes innate immune responses that limit bacteria and malaria parasite survival in *Anopheles gambiae*

**DOI:** 10.1101/818526

**Authors:** Rebekah A. Reynolds, Hyeogsun Kwon, Ryan C. Smith

## Abstract

Blood-feeding is an integral behavior of mosquitoes to acquire nutritional resources needed for reproduction. This requirement also enables mosquitoes to serve as efficient vectors to acquire and potentially transmit a multitude of mosquito-borne diseases, most notably malaria. Recent studies suggest that mosquito immunity is stimulated following a blood meal, independent of infection status. Since blood-feeding results in the increased production of the hormone 20-hydroxyecdysone (20E), we hypothesized that 20E may play an important role in priming the immune response for pathogen challenge. Herein, we examine the immunological effects of priming in *Anopheles gambiae* with 20E prior to pathogen infection, demonstrating a significant reduction in bacteria and *Plasmodium berghei* survival in the mosquito host. RNA-seq analysis following 20E treatment identifies several known 20E-regulated genes, as well as several immune genes with previously reported function in anti-pathogen defense. This includes the anti-microbial peptide cecropin 3, which we demonstrate its role as an antagonist of bacteria and *Plasmodium* in *Anopheles gambiae* and provide support that these responses are under temporal regulation. Together, these data demonstrate that 20E influences cellular immune function and anti-pathogen immunity following mosquito blood-feeding, arguing the importance of hormones in the regulation of mosquito innate immune function.
