## Supplementary material for "20-hydroxyecdysone (20E) primes innate immune responses that limit bacteria and malaria parasite survival in *Anopheles gambiae*": Table S3

### Sheet: Sheet1
Gene ID	Log2 fold change	p-value	q-value	Gene name	Gene description	GO ID
AGAP004693	9.08665	6.62771e-79	5.22396e-75	HR4	nuclear receptor subfamily 6 group A [Source:VB Community Annotation]	RTT
AGAP009002	7.80893	5.36186e-36	2.11311e-32	HR3	hormone receptor 3 [Source:VB Community Annotation]	RTT
AGAP012222	7.60628	2.85516e-08	1.07164e-05	E75B	NA	RTT
AGAP003772	5.70088	5.9753e-08	1.81144e-05		NADPH oxidase 4 [Source:VB Community Annotation]	REDOX/STRESS/MIT
AGAP005386	5.24137	4.29136e-06	0.000718833		NA	TRP
AGAP007601	5.15193	5.96414e-25	1.56698e-21		NA	TRP
AGAP012352	4.93659	1.04222e-12	8.21477e-10	AgMDL1	myeloid differentiation factor-2 (MD-2) protein, AgMDL1	I
AGAP012326	4.8939	2.51743e-17	4.77137e-14	TOLL7	TOLL-like receptor 7 [Source:VB Community Annotation]	I
AGAP004976	4.74291	1.89435e-10	1.06652e-07	PPO8	prophenoloxidase 8 [Source:VB Community Annotation]	I
AGAP000239	4.66279	1.12946e-05	0.00161862		allantoinase [Source:VB Community Annotation]	D
AGAP000315	4.60554	2.71771e-08	1.07134e-05	CLIPC6	CLIP-domain serine protease [Source:VB Community Annotation]	I
AGAP028560	4.18211	2.72161e-13	2.38353e-10		NA	U
AGAP003686	4.11313	3.02675e-17	4.77137e-14		NA	M
AGAP008165	4.08406	8.44512e-15	9.5092e-12		cellular retinaldehyde binding protein [Source:VB Community Annotation]	TRP
AGAP009551	4.07407	2.23331e-06	0.000409371		sulfotransferase (Sult) [Source:VB Community Annotation]	D
AGAP005385	3.95599	0.000650927	0.0498117		phosphatidylinositol transfer protein SEC14 [Source:VB Community Annotation]	TRP
AGAP009200	3.73088	0.000546577	0.0430812		collagen type IV alpha [Source:VB Community Annotation]	CS
AGAP000693	3.63596	1.30712e-06	0.000251285	CEC1	cecropin anti-microbial peptide [Source:VB Community Annotation]-CECA	I
AGAP007777	3.58257	5.29654e-06	0.000834946		NA	U
AGAP005450	3.55712	5.16469e-05	0.00557645		follistatin	D
AGAP012223	3.47447	8.38398e-14	8.26031e-11	E75A	nuclear receptor subfamily 1 group D member 3 [Source:VB Community Annotation]	RTT
AGAP028168	3.31877	2.16592e-05	0.00275352		NA	U
AGAP000694	3.2893	1.69359e-05	0.00226252	CEC3	cecropin anti-microbial peptide [Source:VB Community Annotation]-CECB	I
AGAP012751	3.04762	0.000802821	0.0591386		E3 ubiquitin-protein ligase, defense repressor 1	D
AGAP006744	2.98833	3.8099e-05	0.00454994		Ninjurin [Source:VB Community Annotation]	REDOX/STRESS/MIT
AGAP009849	2.93719	2.71844e-08	1.07134e-05		SP14D1 [Source:VB Community Annotation]	I
AGAP008597	2.84779	6.60403e-06	0.00102065		NA	U
AGAP007349	2.7916	1.56071e-07	3.51473e-05		NA	U
AGAP012037	2.43774	0.00101085	0.0694887	CLIPB20	CLIP-domain serine protease [Source:VB Community Annotation]	I
AGAP009736	2.38154	0.000729667	0.0547736		solute carrier family 4 member 10 [Source:VB Community Annotation]	TRP
AGAP008627	2.37981	5.25975e-08	1.76205e-05		NA	D
AGAP008738	2.37356	1.55389e-05	0.00211169		NA	U
AGAP002165	2.35892	7.24139e-09	3.56729e-06		broad [Source:VB Community Annotation]	RTT
AGAP007012	2.35765	8.98164e-08	2.52833e-05		NA	TRP
AGAP005674	2.27833	0.000159934	0.0153731		Miple [Source:VB Community Annotation]	U
AGAP004201	2.27119	3.1999e-07	6.63726e-05		a disintegrin and metalloproteinase with thrombospondin motifs 9 [Source:VB Community Annotation]	M
AGAP007889	2.26588	1.18497e-09	6.2266e-07		UDP-N-acetylglucosamine pyrophosphorylase [Source:VB Community Annotation]	D
AGAP002164	2.22782	0.000358377	0.0291209		Broad-complex core protein isoforms 1/2/3/4/5 [Source:VB Community Annotation]	RTT
AGAP006136	2.18062	0.000956637	0.0679299		monocyte to macrophage differentiation factor 2 [Source:VB Community Annotation]	D
AGAP004457	2.17424	2.20129e-06	0.000409371		Sugar transporter ERD6-like 4 [Source:VB Community Annotation]	TRP
AGAP003303	2.16781	1.06317e-07	2.74595e-05		NA	TRP
AGAP008509	2.13422	1.69313e-08	7.41401e-06		histone demethylase [Source:VB Community Annotation]	D
AGAP007347	2.09326	4.8927e-06	0.000787026	LYSC1	C-type lysozyme [Source:VB Community Annotation]	I
AGAP001609	2.05799	3.71498e-05	0.00454994		E3 ubiquitin-protein ligase MYLIP [Source:VB Community Annotation]	D
AGAP002163	2.02106	3.43188e-05	0.00429366		broad complex core protein isoforms	RTT
AGAP008593	1.99719	0.0015056	0.0957029		LRR-domain transmembrane protein	I
AGAP010689	1.91486	1.83036e-11	1.31154e-08		NA	U
AGAP012966	1.90875	0.000278211	0.024634		NA	U
AGAP008596	1.87857	8.73995e-06	0.00127571		long-chain-fatty-acid--CoA ligase ACSBG [Source:VB Community Annotation]	M
AGAP003559	1.84976	1.07999e-07	2.74595e-05		NA	D
AGAP007169	1.81142	5.60682e-08	1.76772e-05		sestrin [Source:VB Community Annotation]	D
AGAP005799	1.78708	0.00151949	0.0958132		dally [Source:VB Community Annotation]	D
AGAP009305	1.74249	6.33238e-08	1.84859e-05		glucosamine-6-phosphate isomerase [Source:VB Community Annotation]	M
AGAP004975	1.68131	0.000124123	0.0122292	PPO3	prophenoloxidase 3 [Source:VB Community Annotation]	I
AGAP003078	1.661	1.6578e-08	7.41401e-06		endoplasmic reticulum metallopeptidase 1 [Source:VB Community Annotation]	PROT
AGAP003475	1.62156	1.26793e-07	3.12307e-05		leucyl aminopeptidase [Source:VB Community Annotation]	PROT
AGAP001419	1.51555	1.4827e-07	3.43725e-05		heterogenous ribonucleoprotein r	RTT
AGAP009381	1.48474	0.000338444	0.0278269		cellular retinaldehyde-binding protein [Source:VB Community Annotation]	TRP
AGAP003263	1.48034	0.000974227	0.0685612		CDC42 small effector protein-like protein [Source:VB Community Annotation]	D
AGAP009109	1.43457	3.94409e-05	0.0046399		NA	U
AGAP005324	1.43065	0.000295686	0.0250602		ubiquitin-conjugating enzyme E2 W [Source:VB Community Annotation]	D
AGAP009844	1.38454	0.000815692	0.0595304	CLIPB15	CLIP-domain serine protease [Source:VB Community Annotation]	I
AGAP009823	1.36856	2.44984e-06	0.000438856		NA	U
AGAP007525	1.34677	4.08826e-05	0.00473877		coronin homolog [Source:VB Community Annotation]	D
AGAP004227	1.30141	4.19261e-05	0.00478929		ADP-ribosylation factor-like protein [Source:VB Community Annotation]	D
AGAP007847	1.281	0.00106015	0.0720351		dual specificity tyrosine-phosphorylation-regulated kinase [Source:VB Community Annotation]	D
AGAP009466	1.22843	0.00014776	0.0143783	ABCG8	ATP-binding cassette transporter (ABC transporter) family G member 8 [Source:VB Community Annotation]	TRP
AGAP007088	1.20237	0.00056997	0.0440442		peptidyl-prolyl cis-trans isomerase B (cyclophilin B) [Source:VB Community Annotation]	D
AGAP011638	1.18424	0.00135388	0.0889272		NA	RTT
AGAP000235	1.11429	7.86337e-05	0.00815515		Thymosin [Source:VB Community Annotation]	CS
AGAP002593	1.10347	0.00139819	0.0903324		outer membrane lipoprotein Blc [Source:VB Community Annotation]	TRP
AGAP002509	1.09209	0.000711916	0.053955		NA	D
AGAP012030	1.08676	0.00019638	0.0181353	mRpL21	39S ribosomal protein L21, mitochondrial [Source:VB Community Annotation]	RTT
AGAP007619	1.06117	0.000189112	0.017745		cytosolic nonspecific dipeptidase [Source:VB Community Annotation]	PROT
AGAP006278	1.02987	0.00101385	0.0694887		putative D7 protein	TRP
AGAP000513	1.0131	0.000534774	0.0425767		dipeptidase E [Source:VB Community Annotation]	PROT
AGAP007843	0.992935	0.000866611	0.0626663		diacylglycerol O-acyltransferase 1 [Source:VB Community Annotation]	M
AGAP011768	0.977529	0.00117884	0.0794156		growth factor receptor-binding protein 2 [Source:VB Community Annotation]	CS
AGAP003047	0.956898	0.00134369	0.0889272		ATP-dependent RNA helicase [Source:VB Community Annotation]	RTT
AGAP013400	0.901676	0.00161021	0.0995871		fatty acid binding protein	TRP
AGAP004766	-0.957496	0.00100729	0.0694887		endophilin-A [Source:VB Community Annotation]	TRP
AGAP006096	-0.967862	0.0012967	0.0866149	SCOT	succinyl-CoA transferase [Source:VB Community Annotation]	M
AGAP008366	-0.997219	0.00161725	0.0995871	TEP2	thioester-containing protein 2 [Source:VB Community Annotation]	I
AGAP003151	-1.00522	0.00136838	0.0891372		NA	TRP
AGAP012010	-1.04723	0.000798069	0.0591386		6-phosphofructo-2-kinase / fructose-2,6-bisphosphatase [Source:VB Community Annotation]	M
AGAP010142	-1.06592	0.000263231	0.0235771	Dat	dopamine N-acetyltransferase [Source:VB Community Annotation]	D
AGAP006216	-1.11773	0.000281407	0.024634	GPRMTH2	methuselah receptor 2 [Source:VB Community Annotation]	D
AGAP008631	-1.18531	0.000338921	0.0278269		ethanolaminephosphotransferase [Source:VB Community Annotation]	M
AGAP011315	-1.21377	6.42679e-05	0.0068454		fatty-acid amide hydrolase 2 [Source:VB Community Annotation]	DIG
AGAP009374	-1.23749	0.00143173	0.0917471	CYP9M1	cytochrome P450 [Source:VB Community Annotation]	REDOX/STRESS/MIT
AGAP001892	-1.27006	0.000562488	0.0438964		arrestin domain-containing protein 3 [Source:VB Community Annotation]	CSR
AGAP009363	-1.28949	0.000284407	0.024634	CYP9M1	cytochrome P450 [Source:VB Community Annotation]	REDOX/STRESS/MIT
AGAP009433	-1.31925	0.000110027	0.0109776		arylformamidase [Source:VB Community Annotation]	D
AGAP009632	-1.33231	0.00028992	0.0248386		ataxia telangiectasia mutated family protein [Source:VB Community Annotation]	REDOX/STRESS/MIT
AGAP000165	-1.3398	0.000197873	0.0181353	GSTMS1	glutathione transferase microsomal 1 [Source:VB Community Annotation]	REDOX/STRESS/MIT
AGAP011044	-1.3442	7.08288e-06	0.0010736		NA	U
AGAP011984	-1.36079	0.000176784	0.0167881		UDP-N-acetyl-alpha-D-galactosamine:polypeptide N-acetylgalactosaminyltransferase 20 [Source:VB Community Annotation]	M
AGAP004437	-1.37651	1.15058e-05	0.00161944		Glycerol-3-phosphate dehydrogenase [Source:UniProtKB/TrEMBL;Acc:F5HLN3]	M
AGAP001582	-1.47323	0.000303088	0.0254143		NA	CS
AGAP002499	-1.51847	3.77242e-05	0.00454994		methylmalonate-semialdehyde dehydrogenase (acylating), mitochondrial [Source:VB Community Annotation]	M
AGAP000249	-1.55389	9.26045e-05	0.00947934		mannosyl-glycoprotein endo-beta-N-acetylglucosaminidase [Source:VB Community Annotation]	M
AGAP007957	-1.55471	3.72875e-06	0.000653112		choline/ethanolamine kinase [Source:VB Community Annotation]	M
AGAP008018	-1.57426	6.9101e-05	0.00726206	CYP12F4	cytochrome P450 [Source:VB Community Annotation]	REDOX/STRESS/MIT
AGAP008404	-1.59969	4.10282e-06	0.000703009		NA	M
AGAP012386	-1.60645	0.000917426	0.0657378		NA	I
AGAP028164	-1.6365	1.2889e-05	0.0017823		acyl-coa dehydrogenase	M
AGAP000549	-1.64816	1.00013e-07	2.71829e-05		2-oxoisovalerate dehydrogenase E2 component (dihydrolipoyl transacylase) [Source:VB Community Annotation]	M
AGAP002054	-1.67849	4.18328e-07	8.24315e-05		fermitin family homolog 2 [Source:VB Community Annotation]	D
AGAP000274	-1.77722	1.33176e-07	3.18088e-05		NA	U
AGAP012011	-1.79713	0.000247225	0.022398		NA	U
AGAP012292	-1.80797	0.00160633	0.0995871	CYP9J4	cytochrome P450 [Source:VB Community Annotation]	REDOX/STRESS/MIT
AGAP003492	-1.8371	2.04946e-07	4.48718e-05		facilitated glucose transporter (solute carrier family 2) [Source:VB Community Annotation]	TRP
AGAP012382	-1.84438	8.53517e-06	0.00126933		NA	TRP
AGAP011859	-1.87325	4.91536e-05	0.00545674		Beta-glucuronidase [Source:UniProtKB/TrEMBL;Acc:Q7PZE2]	D
AGAP013186	-1.87516	4.37757e-06	0.000718833		LRR-domain	I
AGAP009192	-1.88584	9.47095e-05	0.00957051	GSTE5	glutathione S-transferase epsilon class 5 [Source:VB Community Annotation]	REDOX/STRESS/MIT
AGAP005247	-1.95823	5.3653e-08	1.76205e-05		NA	U
AGAP004017	-2.04302	5.046e-05	0.00552397		LRR-domain	I
AGAP004016	-2.07754	4.27885e-11	2.5943e-08		LRR-domain	I
AGAP005865	-2.13207	3.53337e-07	7.14103e-05		fumarylacetoacetase [Source:VB Community Annotation]	M
AGAP005581	-2.38384	3.94283e-08	1.41261e-05		3-hydroxyisobutyrate dehydrogenase [Source:UniProtKB/TrEMBL;Acc:Q7PNN6]	M
AGAP003176	-2.40119	0.000517075	0.0415876		solute carrier family 23 (nucleobase transporter) [Source:VB Community Annotation]	TRP
AGAP007029	-2.60863	1.96353e-05	0.00257943		glucosyl/glucuronosyl transferases [Source:VB Community Annotation]	M
AGAP012295	-2.72843	2.05114e-05	0.00265035	CYP9L1	cytochrome P450 [Source:VB Community Annotation]	REDOX/STRESS/MIT
AGAP010509	-2.93933	1.58274e-15	2.0792e-12		organic cation transporter 3 [Source:VB Community Annotation]	TRP
AGAP013365	-2.99702	4.13874e-11	2.5943e-08		Apolipophorin III	TRP
AGAP010508	-3.13167	4.60272e-05	0.00518266		proton-coupled amino acid transporter [Source:VB Community Annotation]	TRP
AGAP028586	-3.3177	3.17039e-07	6.63726e-05		NA	U
